# Analysis of isobaric quantitative proteomic data using TMT-Integrator and FragPipe computational platform

**DOI:** 10.1101/2025.05.27.656447

**Authors:** Hui-Yin Chang, Yamei Deng, Ruohong Li, Dmitry Avtonomov, Bo Wen, Sarah E. Haynes, Felipe da Veiga Leprevost, Bing Zhang, Fengchao Yu, Alexey I. Nesvizhskii

**Affiliations:** Department of Pathology, University of Michigan, Ann Arbor, MI, USA; Department of Biomedical Sciences and Engineering, Institute of Systems Biology and Bioinformatics, National Central University, Taiwan; Lester and Sue Smith Breast Center, Department of Molecular and Human Genetics, Baylor College of Medicine, One Baylor Plaza, Houston, TX 77030, USA; Gilbert S. Omenn Department of Computational Medicine and Bioinformatics, University of Michigan, Ann Arbor, MI, USA

## Abstract

Isobaric mass tags, such as iTRAQ and TMT, are widely utilized for peptide and protein quantification in multiplex quantitative proteomics. We present TMT-Integrator, a bioinformatics tool for processing quantitation results from TMT and iTRAQ experiments, offering integrative reports at the gene, protein, peptide, and post-translational modification site levels. We demonstrate the versatility of TMT-Integrator using five publicly available TMT datasets: an *E. coli* dataset with 13 spike-in proteins, the clear cell renal cell carcinoma (ccRCC) whole proteome and phosphopeptide-enriched datasets from the Clinical Proteomic Tumor Analysis Consortium, and two human cell lysate datasets showcasing the latest advances with the Astral instrument and TMT 35-plex reagents. Integrated into the widely used FragPipe computational platform (https://fragpipe.nesvilab.org/), TMT-Integrator is a core component of TMT and iTRAQ data analysis workflows. We evaluate the FragPipe/TMT-Integrator analysis pipeline’s performance against MaxQuant and Proteome Discoverer with multiple benchmarks, facilitated by the bioinformatics tool OmicsEV. Our results show that FragPipe/TMT-Integrator quantifies more proteins in the E. coli and ccRCC whole proteome datasets, identifies more phosphorylated sites in the ccRCC phosphoproteome dataset, and delivers overall more robust quantification performance compared to other tools.
