## Supplementary Table 1 for "Analysis of isobaric quantitative proteomic data using TMT-Integrator and FragPipe computational platform"

### Sheet: Spiked-in Plate Fold Changes
Protein	126	127N	127C	128N	128C	129N	129C	130N	130C	131N
ENO1	0	20	2	0	2	1	4	40	1	4
ARG1	2	1	40	1	4	0	20	0	4	2
FABP4	4	1	1	20	2	0	0	2	40	4
PTGES3	20	0	2	2	4	1	0	4	1	40
KPNA2	4	40	0	2	20	0	1	4	1	2
LASP1	2	1	20	0	4	40	0	4	1	2
HDAC3	2	2	0	1	40	1	20	4	0	4
KCNIP3	4	0	2	40	4	2	0	1	1	20
OTUB1	2	20	0	0	4	2	1	4	40	1
GABARAPL1	2	0	1	20	4	0	40	2	1	4
GAS7	4	1	20	1	0	40	2	2	0	4
EZR	40	1	4	0	2	4	2	20	1	0
Albumin	5	0	32	85	12	21	64	1	79	81

### Sheet: Spiked-in Observed Ratios
Label	Theoretical ratio	FP_MS2_MD Observed ratio	FP_MS2_weighted_MD Observed ratio	MQ_MS2_MD Observed ratio	MQ_MS2_weighted_MD Observed ratio	PD_MS2_MD Observed ratio	FP_MS3_MD Observed ratio	FP_MS3_weighted_MD Observed ratio	MQ_MS3_MD Observed ratio	MQ_MS3_weighted_MD Observed ratio	PD_MS3_MD Observed ratio
ENO1:130N/127N	2	1.91228	2.04839	2.12998	2.44412	2.03372	2.15688	2.07912	2.1907	2.95321	2.08262
ENO1:130N/129C	10	6.93769	10.9515	8.07335	12.4429	8.76666	11.0231	11.901	11.5615	8.21787	10.8746
ENO1:130N/131N	10	5.27745	8.57906	6.06103	8.06849	6.3704	8.01807	9.15179	8.05304	9.6343	8.04069
ENO1:130N/127C	20	9.93381	18.5335	10.7892	24.0845	14.3169	21.2036	23.4082	20.4621	6.86838	26.8331
ENO1:130N/128C	20	10.1225	19.4164	10.7441	22.2327	12.9438	19.9668	21.2673	19.4295	8.39228	18.1547
ENO1:130N/129N	40	8.8974	20.895	11.4107	26.6758	13.7305	23.0672	24.8533	23.308	8.45039	20.0257
ENO1:130N/130C	40	11.5229	26.9731	8.37664	330.871	38.616	33.7206	38.3856	23.1563	9.48842	113.002
ENO1:127N/129C	5	3.62797	5.34638	3.79034	5.09096	4.31066	5.11067	5.72405	5.27755	2.78269	5.22158
ENO1:127N/131N	5	2.75977	4.1882	2.84558	3.30118	3.13239	3.71744	4.40176	3.67601	3.26232	3.86085
ENO1:127N/127C	10	5.19475	9.04788	5.06542	9.85403	7.03977	9.83067	11.2587	9.34043	2.32573	12.8843
ENO1:127N/128C	10	5.2934	9.47887	5.04424	9.09639	6.3646	9.25726	10.229	8.8691	2.84175	8.7172
ENO1:127N/129N	20	4.65277	10.2007	5.3572	10.9143	6.75145	10.6947	11.9537	10.6395	2.86143	9.61561
ENO1:127N/130C	20	6.02572	13.168	3.93273	135.374	18.9879	15.6339	18.4624	10.5703	3.21292	54.2595
ENO1:129C/131N	1	0.760693	0.783372	0.750746	0.648439	0.726662	0.727388	0.768994	0.696538	1.17236	0.739402
ENO1:129C/127C	2	1.43186	1.69234	1.3364	1.93559	1.63311	1.92356	1.96691	1.76984	0.835785	2.4675
ENO1:129C/128C	2	1.45905	1.77295	1.33082	1.78677	1.47648	1.81136	1.78702	1.68053	1.02122	1.66946
ENO1:129C/129N	4	1.28247	1.90797	1.41338	2.14385	1.56622	2.09263	2.08834	2.01599	1.02829	1.84151
ENO1:129C/130C	4	1.66091	2.46297	1.03757	26.5911	4.40488	3.05908	3.22541	2.00288	1.15461	10.3914
ENO1:131N/127C	2	1.88231	2.16032	1.7801	2.98501	2.24741	2.64448	2.55778	2.54091	0.712908	3.33716
ENO1:131N/128C	2	1.91806	2.26323	1.77266	2.7555	2.03187	2.49023	2.32384	2.4127	0.871083	2.25785
ENO1:131N/129N	4	1.68593	2.43558	1.88264	3.30618	2.15536	2.87691	2.71567	2.89431	0.877114	2.49054
ENO1:131N/130C	4	2.18341	3.14406	1.38205	41.0078	6.06179	4.20557	4.19432	2.87548	0.984857	14.0538
ENO1:127C/128C	1	1.01899	1.04764	0.995819	0.923113	0.904092	0.941671	0.908541	0.949539	1.22187	0.676578
ENO1:127C/129N	2	0.895668	1.12742	1.0576	1.10759	0.959044	1.08789	1.06173	1.13908	1.23033	0.746307
ENO1:127C/130C	2	1.15996	1.45537	0.776388	13.7379	2.69723	1.59032	1.63983	1.13167	1.38146	4.2113
ENO1:128C/129N	2	0.878976	1.07615	1.06204	1.19985	1.06078	1.15528	1.16861	1.19962	1.00692	1.10306
ENO1:128C/130C	2	1.13834	1.38919	0.779648	14.8822	2.98336	1.68883	1.80491	1.19181	1.13061	6.22441
ENO1:129N/130C	1	1.29508	1.29089	0.734102	12.4034	2.81242	1.46184	1.54449	0.993495	1.12284	5.64285
ARG1:127C/129C	2	2.31489	2.38905	2.27578	2.34091	2.28378	2.40836	2.38111	2.34534	2.26597	2.40798
ARG1:127C/128C	10	8.44643	9.14837	7.76592	8.27115	7.03834	9.22773	10.3861	10.6055	6.52641	9.99828
ARG1:127C/130C	10	9.03652	9.66428	8.47698	9.0969	7.76023	10.6998	11.2528	11.2037	9.02685	10.761
ARG1:127C/126	20	14.1544	15.5924	14.4387	16.4964	11.8599	17.8332	19.9721	19.3052	11.6546	18.5326
ARG1:127C/131N	20	17.8657	18.1143	17.7797	19.8174	12.9223	25.5557	26.9109	25.633	10.0475	22.4522
ARG1:127C/127N	40	37.0706	38.9066	28.0909	32.0937	21.1023	60.1645	55.2933	58.38	20.6656	82.3663
ARG1:127C/128N	40	29.0352	32.2886	27.2783	34.9567	18.5173	41.5643	47.1362	44.7771	18.0753	43.0892
ARG1:129C/128C	5	3.64875	3.82928	3.41242	3.53331	3.08188	3.83155	4.36187	4.52195	2.88018	4.15215
ARG1:129C/130C	5	3.90366	4.04523	3.72486	3.88606	3.39798	4.44277	4.72587	4.77701	3.98365	4.46891
ARG1:129C/126	10	6.1145	6.5266	6.34449	7.047	5.19311	7.4047	8.38772	8.2313	5.14331	7.69634
ARG1:129C/131N	10	7.71777	7.58222	7.81256	8.4657	5.65829	10.6113	11.3018	10.9293	4.43408	9.32411
ARG1:129C/127N	20	16.014	16.2854	12.3434	13.71	9.24008	24.9816	23.2217	24.8919	9.11997	34.2056
ARG1:129C/128N	20	12.5428	13.5152	11.9863	14.933	8.1082	17.2584	19.7959	19.092	7.97684	17.8944
ARG1:128C/130C	1	1.06986	1.05639	1.09156	1.09984	1.10257	1.15952	1.08345	1.0564	1.38313	1.07629
ARG1:128C/126	2	1.67578	1.70439	1.85923	1.99445	1.68505	1.93256	1.92296	1.8203	1.78576	1.85358
ARG1:128C/131N	2	2.11518	1.98006	2.28945	2.39597	1.83599	2.76945	2.59105	2.41695	1.53951	2.24561
ARG1:128C/127N	4	4.38891	4.25285	3.6172	3.88021	2.9982	6.51997	5.32379	5.50468	3.16645	8.23804
ARG1:128C/128N	4	3.43757	3.52944	3.51257	4.22635	2.63093	4.50428	4.5384	4.22207	2.76956	4.30966
ARG1:130C/126	2	1.56635	1.6134	1.70328	1.8134	1.5283	1.66669	1.77485	1.72311	1.2911	1.72219
ARG1:130C/131N	2	1.97706	1.87436	2.09741	2.17848	1.66519	2.38844	2.39148	2.2879	1.11307	2.08644
ARG1:130C/127N	4	4.10231	4.02582	3.31379	3.52799	2.71929	5.62298	4.91374	5.21077	2.28935	7.65412
ARG1:130C/128N	4	3.21309	3.34103	3.21793	3.84271	2.38619	3.8846	4.18884	3.99664	2.00239	4.00418
ARG1:126/131N	1	1.26221	1.16174	1.23139	1.20132	1.08958	1.43304	1.34743	1.32778	0.862106	1.2115
ARG1:126/127N	2	2.61902	2.49523	1.94553	1.94551	1.7793	3.37375	2.76853	3.02406	1.77317	4.4444
ARG1:126/128N	2	2.05132	2.07079	1.88925	2.11906	1.56134	2.33073	2.36011	2.31944	1.55091	2.32505
ARG1:131N/127N	2	2.07496	2.14784	1.57994	1.61947	1.63302	2.35425	2.05468	2.27753	2.05679	3.66851
ARG1:131N/128N	2	1.62519	1.78249	1.53424	1.76394	1.43298	1.62642	1.75157	1.74686	1.79898	1.91915
ARG1:127N/128N	1	0.783239	0.8299	0.971072	1.08921	0.877503	0.690844	0.852475	0.766995	0.874656	0.523141
FABP4:130C/128N	2	1.94738	1.97026	2.06907	1.95841	1.9967	2.1319	1.95838	2.09459	2.04573	1.98084
FABP4:130C/126	10	10.633	11.3661	8.43767	8.77664	7.93169	12.714	13.1919	13.3475	9.42139	13.6784
FABP4:130C/131N	10	7.53623	10.8683	7.87693	9.06713	7.3613	10.4509	11.7701	12.2872	9.81124	10.9814
FABP4:130C/128C	20	13.7755	17.6361	12.5071	12.5896	10.0252	23.4119	22.5814	23.1693	11.737	88.0222
FABP4:130C/130N	20	17.1603	19.7973	12.7103	14.063	11.0913	27.31	26.2096	30.2115	9.97433	36.8865
FABP4:130C/127N	40	18.6849	29.5665	13.2602	17.4602	11.8911	36.6846	33.8475	35.318	10.0344	35.8505
FABP4:130C/127C	40	20.3128	22.6914	16.0256	16.9335	12.3996	34.6452	31.8461	32.2846	10.085	32.5808
FABP4:128N/126	5	5.46016	5.76883	4.07801	4.48151	3.9724	5.96369	6.73616	6.37236	4.6054	6.90536
FABP4:128N/131N	5	3.86992	5.51617	3.807	4.62984	3.68674	4.90217	6.01011	5.86617	4.79596	5.54381
FABP4:128N/128C	10	7.07387	8.95115	6.04481	6.42845	5.02089	10.9817	11.5307	11.0615	5.73734	44.4369
FABP4:128N/130N	10	8.81199	10.048	6.14303	7.18084	5.55482	12.8102	13.3833	14.4236	4.87569	18.6216
FABP4:128N/127N	20	9.59486	15.0064	6.40879	8.91549	5.9554	17.2075	17.2835	16.8616	4.90507	18.0986
FABP4:128N/127C	20	10.4308	11.517	7.74534	8.64656	6.21004	16.2508	16.2615	15.4133	4.9298	16.448
FABP4:126/131N	1	0.708757	0.956202	0.933543	1.0331	0.928088	0.822003	0.892216	0.920565	1.04138	0.802826
FABP4:126/128C	2	1.29554	1.55164	1.4823	1.43444	1.26394	1.84143	1.71176	1.73586	1.24579	6.43512
FABP4:126/130N	2	1.61387	1.74178	1.50638	1.60233	1.39835	2.14803	1.98679	2.26346	1.05869	2.69669
FABP4:126/127N	4	1.75725	2.60129	1.57155	1.98939	1.49919	2.88537	2.56577	2.64605	1.06507	2.62095
FABP4:126/127C	4	1.91035	1.99641	1.8993	1.92939	1.5633	2.72496	2.41406	2.41878	1.07044	2.38191
FABP4:131N/128C	2	1.82791	1.62271	1.58782	1.38848	1.36188	2.24018	1.91855	1.88564	1.19629	8.01559
FABP4:131N/130N	2	2.27704	1.82156	1.61362	1.55099	1.5067	2.61316	2.22681	2.45877	1.01662	3.359
FABP4:131N/127N	4	2.47934	2.72044	1.68342	1.92566	1.61536	3.51017	2.87573	2.87437	1.02275	3.26466
FABP4:131N/127C	4	2.69536	2.08785	2.0345	1.86757	1.68443	3.31503	2.70569	2.62749	1.02791	2.96691
FABP4:128C/130N	1	1.24571	1.12254	1.01625	1.11704	1.10634	1.1665	1.16067	1.30394	0.849817	0.419059
FABP4:128C/127N	2	1.35638	1.67647	1.06021	1.38688	1.18613	1.56692	1.49891	1.52435	0.854937	0.407289
FABP4:128C/127C	2	1.47456	1.28664	1.28132	1.34505	1.23684	1.47981	1.41028	1.39342	0.859249	0.370143
FABP4:130N/127N	2	1.08884	1.49346	1.04326	1.24157	1.07211	1.34326	1.29142	1.16903	1.00603	0.971914
FABP4:130N/127C	2	1.18371	1.14619	1.26083	1.20412	1.11795	1.26859	1.21505	1.06862	1.0111	0.883272
FABP4:127N/127C	1	1.08713	0.76747	1.20855	0.969836	1.04276	0.944407	0.940869	0.91411	1.00504	0.908796
PTGES3:131N/126	2	2.06143	2.08428	2.05572	2.11518	2.0209	2.12789	2.10134	2.21249	1.74081	2.23631
PTGES3:131N/128C	10	8.77142	10.0852	9.819	10.7136	9.47391	12.3673	12.879	12.6204	12.3273	12.2462
PTGES3:131N/130N	10	7.62819	8.51956	8.77537	9.16208	8.51829	9.47441	10.929	10.0249	10.2488	10.3133
PTGES3:131N/127C	20	8.77274	13.004	11.4803	13.0508	11.37	13.8341	15.7218	14.6368	6.50749	14.6654
PTGES3:131N/128N	20	12.3657	19.68	19.7301	20.2851	15.4383	22.5254	24.7282	22.6097	10.9766	21.3835
PTGES3:131N/129N	40	20.3581	87.3407	25.6423	31.3878	20.9919	38.8918	44.9318	43.9776	6.6505	33.4901
PTGES3:131N/130C	40	23.3304	29.2959	28.7888	29.5553	21.3288	38.7415	43.0865	34.3026	18.0129	34.6649
PTGES3:126/128C	5	4.25502	4.83872	4.77643	5.0651	4.68796	5.812	6.12895	5.70415	7.08133	5.47608
PTGES3:126/130N	5	3.70043	4.08754	4.26876	4.33158	4.21509	4.45248	5.20097	4.53102	5.88735	4.61176
PTGES3:126/127C	10	4.25566	6.2391	5.58456	6.17006	5.62621	6.50132	7.48181	6.61553	3.73819	6.55787
PTGES3:126/128N	10	5.99859	9.44212	9.59765	9.59022	7.63929	10.5858	11.7678	10.2191	6.30544	9.56196
PTGES3:126/129N	20	9.87571	41.9045	12.4736	14.8393	10.3874	18.2771	21.3825	19.877	3.82034	14.9756
PTGES3:126/130C	20	11.3176	14.0557	14.0042	13.9729	10.5541	18.2065	20.5043	15.504	10.3474	15.5009
PTGES3:128C/130N	1	0.869664	0.844755	0.893713	0.855181	0.899131	0.766085	0.84859	0.794338	0.831391	0.842165
PTGES3:128C/127C	2	1.00015	1.28941	1.16919	1.21815	1.20014	1.1186	1.22073	1.15978	0.527894	1.19755
PTGES3:128C/128N	2	1.40977	1.95137	2.00938	1.89339	1.62956	1.82137	1.92004	1.79152	0.890432	1.74613
PTGES3:128C/129N	4	2.32096	8.66025	2.6115	2.92971	2.21576	3.14473	3.48876	3.48465	0.539495	2.73473
PTGES3:128C/130C	4	2.65982	2.90483	2.93195	2.75867	2.25132	3.13258	3.34548	2.71803	1.46123	2.83067
PTGES3:130N/127C	2	1.15004	1.52637	1.30824	1.42444	1.33478	1.46016	1.43854	1.46005	0.634952	1.42199
PTGES3:130N/128N	2	1.62105	2.30998	2.24835	2.21402	1.81237	2.3775	2.26262	2.25537	1.07101	2.07339
PTGES3:130N/129N	4	2.6688	10.2518	2.92207	3.42584	2.46434	4.10493	4.11125	4.38686	0.648906	3.24726
PTGES3:130N/130C	4	3.05844	3.43866	3.28064	3.22583	2.50388	4.08907	3.9424	3.42175	1.75757	3.36118
PTGES3:127C/128N	1	1.40956	1.51338	1.71861	1.55432	1.3578	1.62825	1.57286	1.54472	1.68676	1.45809
PTGES3:127C/129N	2	2.32061	6.71644	2.23359	2.40505	1.84625	2.8113	2.85793	3.00459	1.02198	2.28361
PTGES3:127C/130C	2	2.65942	2.25283	2.50767	2.26463	1.87588	2.80044	2.74056	2.34358	2.76803	2.36372
PTGES3:128N/129N	2	1.64634	4.43805	1.29965	1.54734	1.35973	1.72657	1.81703	1.94507	0.60588	1.56616
PTGES3:128N/130C	2	1.8867	1.48861	1.45913	1.457	1.38155	1.7199	1.7424	1.51716	1.64103	1.62111
PTGES3:129N/130C	1	1.146	0.335421	1.12271	0.941616	1.01605	0.996136	0.958931	0.78	2.70851	1.03508
KPNA2:127N/128C	2	2.53442	2.41354	2.40924	2.37367	2.40405	2.39546	2.43966	2.45663	0.678072	2.46585
KPNA2:127N/126	10	9.11896	11.7276	9.39743	10.0306	9.1305	10.9063	12.3332	11.3357	5.46944	11.2342
KPNA2:127N/130N	10	9.7213	12.3307	10.5293	11.4308	9.85541	11.4136	13.5618	12.0876	3.49761	11.9298
KPNA2:127N/128N	20	5.90447	8.23294	6.82647	7.29775	5.86336	7.06788	7.91817	8.1225	5.99678	7.2872
KPNA2:127N/131N	20	10.0493	13.8333	11.0638	12.3657	10.9201	12.8106	13.7816	13.5462	5.16991	13.5856
KPNA2:127N/129C	40	14.4671	26.5632	16.9981	19.8303	14.6779	23.776	31.0312	25.6267	5.79201	23.7352
KPNA2:127N/130C	40	23.259	43.6258	23.9616	33.7574	21.9267	47.3618	59.6181	52.3378	6.80247	39.9545
KPNA2:128C/126	5	3.59805	4.85907	3.90058	4.22577	3.79796	4.5529	5.0553	4.61433	8.06617	4.55591
KPNA2:128C/130N	5	3.83571	5.10897	4.37038	4.81568	4.0995	4.76469	5.55887	4.92039	5.15818	4.83802
KPNA2:128C/128N	10	2.32971	3.41115	2.83346	3.07446	2.43895	2.95053	3.2456	3.30636	8.84387	2.95525
KPNA2:128C/131N	10	3.96514	5.73153	4.59225	5.20951	4.5424	5.34785	5.64897	5.51412	7.62443	5.50949
KPNA2:128C/129C	20	5.70826	11.0059	7.0554	8.35426	6.10548	9.92543	12.7194	10.4317	8.54189	9.62556
KPNA2:128C/130C	20	9.17726	18.0754	9.94571	14.2216	9.12072	19.7715	24.437	21.3047	10.0321	16.2031
KPNA2:126/130N	1	1.06605	1.05143	1.12044	1.1396	1.07939	1.04652	1.09961	1.06633	0.639483	1.06192
KPNA2:126/128N	2	0.647494	0.702017	0.72642	0.727549	0.642173	0.648056	0.642019	0.716541	1.09642	0.648663
KPNA2:126/131N	2	1.10202	1.17955	1.17732	1.23279	1.19601	1.1746	1.11744	1.195	0.945236	1.20931
KPNA2:126/129C	4	1.58649	2.26502	1.80881	1.97698	1.60756	2.18003	2.51606	2.26071	1.05898	2.11276
KPNA2:126/130C	4	2.55062	3.71994	2.5498	3.36545	2.40148	4.34262	4.83394	4.61707	1.24372	3.55651
KPNA2:130N/128N	2	0.607374	0.667679	0.648332	0.638426	0.594938	0.619249	0.583859	0.671971	1.71453	0.610839
KPNA2:130N/131N	2	1.03374	1.12186	1.05077	1.08178	1.10804	1.12239	1.01621	1.12067	1.47813	1.13879
KPNA2:130N/129C	4	1.48819	2.15423	1.61437	1.7348	1.48932	2.08312	2.28813	2.12009	1.65599	1.98957
KPNA2:130N/130C	4	2.39258	3.53798	2.27571	2.95319	2.22484	4.14958	4.39604	4.32988	1.94489	3.34912
KPNA2:128N/131N	1	1.70198	1.68023	1.62072	1.69445	1.86244	1.8125	1.7405	1.66773	0.862115	1.8643
KPNA2:128N/129C	2	2.4502	3.22645	2.49003	2.71731	2.50332	3.36395	3.91898	3.15503	0.965854	3.25711
KPNA2:128N/130C	2	3.93922	5.29893	3.51009	4.62573	3.73961	6.70099	7.52928	6.44355	1.13435	5.48283
KPNA2:131N/129C	2	1.43961	1.92024	1.53637	1.60366	1.34411	1.85597	2.25164	1.89181	1.12033	1.74709
KPNA2:131N/130C	2	2.31449	3.15369	2.16576	2.72994	2.00791	3.69709	4.32592	3.86366	1.31578	2.94095
KPNA2:129C/130C	1	1.60772	1.64234	1.40966	1.70232	1.49386	1.992	1.92123	2.04231	1.17446	1.68334
LASP1:129N/127C	2	1.99523	1.82178	1.94352	1.90451	2.12016	1.87461	1.63476	2.0275	1.87492	2.04925
LASP1:129N/128C	10	8.61236	9.0906	8.42474	8.92251	9.2682	9.6045	9.3146	10.4973	8.18475	9.97464
LASP1:129N/130N	10	8.52714	10.0775	8.78835	9.2035	8.44292	9.89822	9.76888	10.5943	8.46708	9.58312
LASP1:129N/126	20	13.1123	15.0617	13.1896	14.5772	14.1284	16.0607	15.1935	17.5939	12.4082	15.3207
LASP1:129N/131N	20	14.5784	16.4877	13.8646	15.9199	15.5922	18.3747	18.4465	19.3389	11.9327	17.6285
LASP1:129N/127N	40	29.5226	38.3252	28.145	36.7477	26.7188	39.1703	39.6424	44.224	22.6344	31.4084
LASP1:129N/130C	40	28.0393	37.3979	27.3054	33.6567	25.6765	42.5141	41.1757	44.5909	13.9965	35.599
LASP1:127C/128C	5	4.31647	4.98996	4.33477	4.68494	4.37147	5.12346	5.69784	5.17748	4.36539	4.86746
LASP1:127C/130N	5	4.27375	5.53168	4.52186	4.83248	3.98221	5.28013	5.97572	5.22532	4.51598	4.6764
LASP1:127C/126	10	6.57184	8.2676	6.78643	7.65407	6.66383	8.56748	9.29402	8.67764	6.61798	7.47624
LASP1:127C/131N	10	7.30659	9.05033	7.13375	8.35904	7.35427	9.80184	11.2839	9.5383	6.36441	8.60239
LASP1:127C/127N	20	14.7965	21.0372	14.4814	19.2951	12.6022	20.8951	24.2496	21.8121	12.0722	15.3268
LASP1:127C/130C	20	14.0532	20.5283	14.0494	17.6721	12.1106	22.6788	25.1876	21.9931	7.46511	17.3717
LASP1:128C/130N	1	0.990105	1.10856	1.04316	1.03149	0.910956	1.03058	1.04877	1.00924	1.03449	0.960748
LASP1:128C/126	2	1.5225	1.65685	1.56558	1.63376	1.52439	1.67221	1.63115	1.67604	1.51601	1.53596
LASP1:128C/131N	2	1.69272	1.81371	1.6457	1.78424	1.68234	1.91313	1.98039	1.84227	1.45792	1.76733
LASP1:128C/127N	4	3.42793	4.21591	3.34076	4.11854	2.88284	4.07833	4.25594	4.21288	2.76543	3.14883
LASP1:128C/130C	4	3.25571	4.11391	3.2411	3.77211	2.77038	4.42647	4.42056	4.24783	1.71007	3.56895
LASP1:130N/126	2	1.53772	1.49459	1.5008	1.58388	1.6734	1.62259	1.5553	1.66069	1.46546	1.59872
LASP1:130N/131N	2	1.70964	1.63609	1.57761	1.72976	1.84678	1.85636	1.88829	1.8254	1.40931	1.83953
LASP1:130N/127N	4	3.46219	3.80305	3.20254	3.99279	3.16463	3.95731	4.05803	4.1743	2.67322	3.27748
LASP1:130N/130C	4	3.28825	3.71103	3.107	3.65695	3.04118	4.29512	4.21499	4.20894	1.65304	3.71476
LASP1:126/131N	1	1.1118	1.09467	1.05118	1.0921	1.10361	1.14408	1.2141	1.09918	0.961684	1.15063
LASP1:126/127N	2	2.25151	2.54454	2.13388	2.52089	1.89114	2.43889	2.60916	2.5136	1.82415	2.05007
LASP1:126/130C	2	2.13839	2.48298	2.07023	2.30885	1.81737	2.64708	2.71009	2.53445	1.128	2.32359
LASP1:131N/127N	2	2.02509	2.32447	2.02999	2.30829	1.71359	2.13176	2.14905	2.28679	1.89683	1.78169
LASP1:131N/130C	2	1.92335	2.26823	1.96943	2.11413	1.64675	2.31373	2.23217	2.30576	1.17295	2.0194
LASP1:127N/130C	1	0.94976	0.975806	0.97017	0.915887	0.960991	1.08536	1.03868	1.0083	0.618372	1.13342
HDAC3:128C/129C	2	1.89455	2.17525	2.10473	1.99965	1.95143	2.08894	1.98239	2.04899	2.29533	2.06353
HDAC3:128C/130N	10	8.132	12.9922	8.60427	10.0463	9.59302	12.4195	12.8196	12.232	8.75384	12.0888
HDAC3:128C/131N	10	8.51977	12.5853	8.86815	10.2049	9.40799	11.96	12.6288	11.6675	9.48113	11.4908
HDAC3:128C/126	20	13.7124	24.5883	14.4695	19.9199	15.8845	23.4002	26.7684	23.4553	10.5368	23.0611
HDAC3:128C/127N	20	11.3106	21.2547	11.5219	15.9431	14.0969	19.4772	21.2735	18.9696	12.2955	19.3556
HDAC3:128C/128N	40	15.0332	40.7202	17.4039	23.1345	19.3773	37.6481	44.1231	36.1919	8.7598	39.6089
HDAC3:128C/129N	40	15.2825	43.6469	16.821	25.6149	20.4613	41.9758	50.0438	40.9296	12.4363	39.4601
HDAC3:129C/130N	5	4.29231	5.97272	4.08806	5.02404	4.91589	5.94539	6.46671	5.96975	3.81375	5.85833
HDAC3:129C/131N	5	4.49699	5.78568	4.21343	5.10334	4.82107	5.72541	6.37047	5.69425	4.13061	5.56854
HDAC3:129C/126	10	7.23783	11.3037	6.87472	9.96168	8.13993	11.202	13.5031	11.4472	4.59052	11.1756
HDAC3:129C/127N	10	5.97007	9.77117	5.47425	7.97293	7.22388	9.32399	10.7312	9.25802	5.35674	9.37987
HDAC3:129C/128N	20	7.93495	18.7198	8.26892	11.5693	9.92977	18.0226	22.2575	17.6632	3.81635	19.1947
HDAC3:129C/129N	20	8.06655	20.0652	7.99196	12.8097	10.4853	20.0943	25.2441	19.9755	5.41809	19.1226
HDAC3:130N/131N	1	1.04768	0.968684	1.03067	1.01579	0.980712	0.963001	0.985118	0.953851	1.08308	0.950533
HDAC3:130N/126	2	1.68623	1.89255	1.68166	1.9828	1.65584	1.88414	2.08809	1.91754	1.20367	1.90764
HDAC3:130N/127N	2	1.39087	1.63597	1.33909	1.58696	1.4695	1.56827	1.65945	1.55082	1.40458	1.60112
HDAC3:130N/128N	4	1.84864	3.13421	2.0227	2.30278	2.01993	3.03136	3.44186	2.95879	1.00068	3.27649
HDAC3:130N/129N	4	1.8793	3.35948	1.95495	2.54968	2.13294	3.37982	3.9037	3.34612	1.42067	3.26418
HDAC3:131N/126	2	1.60948	1.95373	1.63162	1.95199	1.68841	1.95653	2.11964	2.01031	1.11134	2.00691
HDAC3:131N/127N	2	1.32757	1.68885	1.29924	1.5623	1.4984	1.62853	1.68452	1.62585	1.29684	1.68444
HDAC3:131N/128N	4	1.7645	3.23554	1.96252	2.267	2.05966	3.14783	3.49385	3.10194	0.92392	3.447
HDAC3:131N/129N	4	1.79377	3.46808	1.89678	2.51006	2.17489	3.50968	3.96268	3.50801	1.31169	3.43405
HDAC3:126/127N	1	0.824842	0.864425	0.796288	0.800361	0.887462	0.832353	0.794723	0.808758	1.16691	0.83932
HDAC3:126/128N	2	1.09632	1.65608	1.2028	1.16138	1.21988	1.60888	1.64833	1.54302	0.831356	1.71756
HDAC3:126/129N	2	1.1145	1.77511	1.16251	1.2859	1.28813	1.79382	1.86951	1.74501	1.18028	1.71111
HDAC3:127N/128N	2	1.32912	1.91582	1.51051	1.45107	1.37458	1.93293	2.07409	1.90788	0.712439	2.04637
HDAC3:127N/129N	2	1.35117	2.05351	1.45992	1.60665	1.45148	2.15512	2.3524	2.15764	1.01145	2.03869
HDAC3:128N/129N	1	1.01658	1.07187	0.966506	1.10722	1.05595	1.11495	1.13419	1.13091	1.4197	0.996243
KCNIP3:128N/131N	2	1.82555	1.71266	1.77042	1.71451	1.86501	1.82699	1.87869	1.84029	1.5154	1.83204
KCNIP3:128N/126	10	7.54626	9.89528	7.8247	9.15508	9.09406	11.3561	10.6516	11.156	6.7976	11.1126
KCNIP3:128N/128C	10	7.97197	9.68135	7.8932	8.71223	14.7362	11.6938	13.383	11.217	6.06137	31.7199
KCNIP3:128N/127C	20	8.51325	11.3449	9.12058	11.5776	10.5647	14.2395	14.5268	14.082	3.62525	13.8795
KCNIP3:128N/129N	20	5.65908	6.77938	6.32784	6.8376	6.49114	8.47567	7.86415	8.01082	3.874	8.35694
KCNIP3:128N/130N	40	13.8044	23.1383	15.3363	19.3285	15.9128	30.4307	31.5453	29.8331	6.83316	26.9004
KCNIP3:128N/130C	40	13.8255	28.4756	15.4649	24.4283	18.5236	41.1209	40.8616	39.6868	7.04936	33.1613
KCNIP3:131N/126	5	4.13368	5.77772	4.41969	5.33977	4.87615	6.21574	5.66968	6.06211	4.48567	6.06569
KCNIP3:131N/128C	5	4.36687	5.65281	4.45838	5.08147	7.90142	6.4006	7.12357	6.09524	3.99984	17.314
KCNIP3:131N/127C	10	4.66338	6.62412	5.15165	6.75273	5.66469	7.79397	7.73237	7.65205	2.39227	7.576
KCNIP3:131N/129N	10	3.09992	3.95839	3.57421	3.98808	3.48049	4.63915	4.18597	4.35302	2.55642	4.56156
KCNIP3:131N/130N	20	7.56178	13.5101	8.66255	11.2735	8.53229	16.6562	16.7911	16.2111	4.50914	14.6833
KCNIP3:131N/130C	20	7.57333	16.6265	8.7352	14.248	9.93215	22.5075	21.75	21.5655	4.65181	18.1008
KCNIP3:126/128C	1	1.05641	0.978381	1.00875	0.951628	1.62042	1.02974	1.25643	1.00547	0.891692	2.85441
KCNIP3:126/127C	2	1.12814	1.14649	1.16561	1.26461	1.16171	1.25391	1.36381	1.26227	0.533313	1.24899
KCNIP3:126/129N	2	0.749919	0.685112	0.808701	0.746863	0.713778	0.746355	0.738308	0.71807	0.569907	0.752026
KCNIP3:126/130N	4	1.82931	2.33831	1.95999	2.11123	1.7498	2.67968	2.96156	2.67417	1.00523	2.42071
KCNIP3:126/130C	4	1.83211	2.87769	1.97643	2.66828	2.03688	3.62105	3.8362	3.55742	1.03704	2.98412
KCNIP3:128C/127C	2	1.0679	1.17183	1.1555	1.32889	0.716921	1.21769	1.08546	1.25541	0.598091	0.437565
KCNIP3:128C/129N	2	0.709872	0.700252	0.801683	0.784827	0.440489	0.7248	0.587622	0.714167	0.639129	0.263461
KCNIP3:128C/130N	4	1.73162	2.38998	1.94298	2.21855	1.07984	2.60229	2.35712	2.65963	1.12733	0.84806
KCNIP3:128C/130C	4	1.73427	2.94128	1.95927	2.80391	1.25701	3.51647	3.05325	3.53809	1.163	1.04544
KCNIP3:127C/129N	1	0.664738	0.597572	0.693798	0.590588	0.614418	0.595223	0.541356	0.56887	1.06862	0.602106
KCNIP3:127C/130N	2	1.62152	2.03953	1.68151	1.66947	1.50622	2.13707	2.17153	2.11853	1.88488	1.93813
KCNIP3:127C/130C	2	1.624	2.50999	1.69561	2.10996	1.75334	2.88781	2.81285	2.81826	1.94452	2.38922
KCNIP3:129N/130N	2	2.43934	3.41304	2.42363	2.8268	2.45146	3.59036	4.01128	3.72411	1.76385	3.21892
KCNIP3:129N/130C	2	2.44307	4.20032	2.44395	3.57264	2.85367	4.85164	5.19594	4.95415	1.81966	3.96811
KCNIP3:130N/130C	1	1.00153	1.23067	1.00839	1.26385	1.16407	1.3513	1.29533	1.33029	1.03164	1.23274
OTUB1:130C/127N	2	1.73049	1.77894	1.78478	1.7416	1.83661	1.74032	1.72498	1.70969	2.485	1.73864
OTUB1:130C/128C	10	9.1617	9.78175	8.56834	9.90901	8.7298	11.1322	10.9713	11.1856	7.15709	10.8297
OTUB1:130C/130N	10	10.2077	11.7246	9.90513	12.3542	9.35656	12.7924	13.2264	13.7328	10.156	12.6057
OTUB1:130C/126	20	17.7208	21.5637	14.2487	18.7741	12.9072	23.6175	23.6807	23.5983	22.1797	22.7316
OTUB1:130C/129N	20	17.0899	17.3988	15.7643	20.975	13.5931	27.1065	27.0862	25.6457	11.5219	23.3602
OTUB1:130C/129C	40	16.634	24.5457	13.667	18.6215	13.5009	26.1417	28.6316	27.8314	20.352	25.3227
OTUB1:130C/131N	40	22.0076	37.5816	18.0799	33.0039	18.0544	44.0722	44.7739	44.5397	11.6864	41.6762
OTUB1:127N/128C	5	5.29428	5.49865	4.80078	5.68961	4.75322	6.39665	6.36027	6.54247	2.88012	6.22879
OTUB1:127N/130N	5	5.89871	6.59081	5.54977	7.09362	5.09448	7.35059	7.66754	8.03239	4.08693	7.25033
OTUB1:127N/126	10	10.2403	12.1217	7.98344	10.7798	7.02775	13.5708	13.7281	13.8027	8.92546	13.0743
OTUB1:127N/129N	10	9.87577	9.78047	8.83262	12.0435	7.40118	15.5756	15.7023	15.0002	4.63658	13.4358
OTUB1:127N/129C	20	9.61231	13.7979	7.65749	10.6922	7.35097	15.0212	16.5982	16.2787	8.18994	14.5646
OTUB1:127N/131N	20	12.7175	21.1259	10.13	18.9504	9.83027	25.3242	25.9562	26.0514	4.7028	23.9705
OTUB1:128C/130N	1	1.11417	1.19862	1.15602	1.24677	1.0718	1.14913	1.20554	1.22773	1.41901	1.164
OTUB1:128C/126	2	1.93422	2.20448	1.66295	1.89465	1.47852	2.12155	2.15841	2.10971	3.09899	2.09902
OTUB1:128C/129N	2	1.86537	1.7787	1.83983	2.11676	1.55709	2.43496	2.46881	2.29275	1.60986	2.15706
OTUB1:128C/129C	4	1.8156	2.50933	1.59505	1.87925	1.54652	2.3483	2.60967	2.48815	2.84361	2.33828
OTUB1:128C/131N	4	2.40213	3.84202	2.11008	3.3307	2.06813	3.95899	4.08099	3.98189	1.63285	3.84834
OTUB1:130N/126	2	1.73603	1.83918	1.43852	1.51965	1.37948	1.84622	1.79042	1.71838	2.1839	1.80328
OTUB1:130N/129N	2	1.67422	1.48396	1.59153	1.6978	1.45278	2.11896	2.04789	1.86747	1.13449	1.85314
OTUB1:130N/129C	4	1.62956	2.09351	1.37979	1.5073	1.44293	2.04354	2.16473	2.02663	2.00393	2.00883
OTUB1:130N/131N	4	2.15599	3.20536	1.82531	2.67147	1.92959	3.4452	3.3852	3.2433	1.15069	3.30613
OTUB1:126/129N	1	0.9644	0.806857	1.10637	1.11723	1.05314	1.14773	1.14381	1.08676	0.519478	1.02765
OTUB1:126/129C	2	0.938673	1.13829	0.959171	0.991871	1.04599	1.10688	1.20907	1.17938	0.917593	1.11399
OTUB1:126/131N	2	1.24191	1.74282	1.26888	1.75795	1.39878	1.86608	1.89074	1.88741	0.526897	1.8334
OTUB1:129N/129C	2	0.973323	1.41077	0.866956	0.887797	0.993216	0.964407	1.05705	1.08523	1.76637	1.08401
OTUB1:129N/131N	2	1.28775	2.16001	1.14689	1.57349	1.3282	1.62589	1.65302	1.73673	1.01428	1.78407
OTUB1:129C/131N	1	1.32305	1.53109	1.32289	1.77235	1.33727	1.6859	1.5638	1.60034	0.574217	1.6458
GABARAPL1:129C/128N	2	1.85615	1.93503	1.87159	1.79801	1.82835	1.87025	1.97187	1.90324	1.73679	1.89191
GABARAPL1:129C/128C	10	9.20633	12.427	9.27273	9.75156	7.51884	9.87903	9.65542	9.8672	9.3069	9.6072
GABARAPL1:129C/131N	10	8.56671	8.793	8.74773	8.71831	7.57195	10.3044	10.1401	10.4567	10.4361	10.2423
GABARAPL1:129C/126	20	13.9672	20.0482	14.5822	17.6827	11.4682	17.4739	18.0097	18.5011	13.135	17.5053
GABARAPL1:129C/130N	20	14.4936	17.2386	15.0681	15.0905	11.2234	18.0189	19.2113	18.3381	11.9662	16.9312
GABARAPL1:129C/127C	40	18.8729	26.5342	17.6118	19.3221	12.2303	24.1456	23.9214	24.2339	15.5375	21.6965
GABARAPL1:129C/130C	40	9.2182	9.19703	8.80344	9.44683	7.72488	11.9641	13.0363	12.2175	9.31653	12.4516
GABARAPL1:128N/128C	5	4.95989	6.42212	4.95447	5.42352	4.11236	5.28219	4.89658	5.18443	5.35867	5.07804
GABARAPL1:128N/131N	5	4.6153	4.54411	4.67396	4.84885	4.14141	5.50964	5.1424	5.49417	6.00885	5.41375
GABARAPL1:128N/126	10	7.52478	10.3606	7.79132	9.8346	6.27244	9.34307	9.13332	9.72087	7.56282	9.2527
GABARAPL1:128N/130N	10	7.80843	8.90868	8.05097	8.39289	6.13854	9.63446	9.7427	9.63522	6.88986	8.94924
GABARAPL1:128N/127C	20	10.1677	13.7125	9.41007	10.7464	6.68926	12.9103	12.1313	12.733	8.9461	11.468
GABARAPL1:128N/130C	20	4.96629	4.75291	4.70372	5.25403	4.22505	6.39703	6.61111	6.41931	5.36422	6.58146
GABARAPL1:128C/131N	1	0.930524	0.707571	0.943383	0.894043	1.00706	1.04306	1.0502	1.05974	1.12133	1.06611
GABARAPL1:128C/126	2	1.51713	1.61327	1.57259	1.81333	1.52526	1.76879	1.86525	1.87501	1.41132	1.8221
GABARAPL1:128C/130N	2	1.57431	1.38719	1.62499	1.5475	1.4927	1.82395	1.98969	1.85849	1.28574	1.76234
GABARAPL1:128C/127C	4	2.04999	2.1352	1.89931	1.98144	1.62662	2.44413	2.47751	2.45601	1.66946	2.25835
GABARAPL1:128C/130C	4	1.00129	0.740084	0.94939	0.968751	1.0274	1.21106	1.35015	1.23819	1.00104	1.29606
GABARAPL1:131N/126	2	1.6304	2.28002	1.66696	2.02823	1.51457	1.69577	1.77608	1.76931	1.25861	1.70911
GABARAPL1:131N/130N	2	1.69186	1.96049	1.72252	1.7309	1.48224	1.74865	1.89458	1.75372	1.14662	1.65306
GABARAPL1:131N/127C	4	2.20305	3.01765	2.0133	2.21627	1.61521	2.34323	2.35908	2.31755	1.48882	2.11831
GABARAPL1:131N/130C	4	1.07605	1.04595	1.00637	1.08356	1.0202	1.16106	1.28561	1.16838	0.89272	1.21569
GABARAPL1:126/130N	1	1.03769	0.859858	1.03332	0.853404	0.978653	1.03119	1.06672	0.991189	0.911017	0.967203
GABARAPL1:126/127C	2	1.35123	1.32352	1.20776	1.09271	1.06645	1.38181	1.32825	1.30986	1.1829	1.23942
GABARAPL1:126/130C	2	0.659991	0.458747	0.603713	0.53424	0.67359	0.684681	0.723845	0.660363	0.709288	0.711302
GABARAPL1:130N/127C	2	1.30215	1.53923	1.16881	1.28041	1.08971	1.34002	1.24517	1.32151	1.29844	1.28145
GABARAPL1:130N/130C	2	0.636016	0.533514	0.584243	0.62601	0.688282	0.663974	0.678571	0.666234	0.778568	0.735421
GABARAPL1:127C/130C	1	0.488437	0.346611	0.49986	0.488913	0.631617	0.495496	0.544963	0.504147	0.599616	0.573898
GAS7:129N/127C	2	2.0352	1.96332	1.95414	1.90825	1.85281	1.88675	1.94838	1.87387	2.06558	1.80414
GAS7:129N/126	10	7.03805	8.75018	7.7525	8.7703	8.0278	8.94551	9.27633	9.36294	10.183	8.54905
GAS7:129N/131N	10	7.02683	9.18385	7.53932	9.40991	8.23631	9.1798	9.91044	9.97037	8.04624	9.05825
GAS7:129N/129C	20	13.4102	19.405	10.4923	13.9902	43.0505	22.9937	36.486	27.8109	11.9939	54.4794
GAS7:129N/130N	20	7.37293	10.2554	7.95757	10.3019	8.75624	10.5402	12.926	11.7912	11.2661	10.5835
GAS7:129N/127N	40	20.1296	41.9032	23.5096	40.4505	30.2642	46.1271	49.545	51.9132	12.5623	34.8411
GAS7:129N/128N	40	13.9541	26.6737	17.0817	27.1933	18.9983	29.2502	30.9422	32.7036	12.4253	24.3162
GAS7:127C/126	5	3.45817	4.45684	3.96722	4.59599	4.33278	4.74122	4.76104	4.99657	4.92985	4.73858
GAS7:127C/131N	5	3.45266	4.67772	3.85813	4.93117	4.44532	4.8654	5.0865	5.32073	3.8954	5.02081
GAS7:127C/129C	10	6.58915	9.88379	5.36928	7.33145	23.2353	12.1869	18.7263	14.8414	5.80655	30.1969
GAS7:127C/130N	10	3.62272	5.2235	4.07217	5.39859	4.72593	5.58644	6.63423	6.29242	5.45421	5.86621
GAS7:127C/127N	20	9.89074	21.3431	12.0307	21.1977	16.3342	24.4479	25.4288	27.7037	6.08175	19.3118
GAS7:127C/128N	20	6.85642	13.586	8.74132	14.2504	10.2538	15.5029	15.881	17.4524	6.01539	13.478
GAS7:126/131N	1	0.998405	1.04956	0.972502	1.07293	1.02597	1.02619	1.06836	1.06488	0.790165	1.05956
GAS7:126/129C	2	1.90539	2.21767	1.35341	1.59518	5.36267	2.57041	3.93323	2.97032	1.17783	6.37257
GAS7:126/130N	2	1.04758	1.17202	1.02645	1.17463	1.09074	1.17827	1.39344	1.25935	1.10636	1.23797
GAS7:126/127N	4	2.86011	4.78884	3.03252	4.61222	3.76992	5.15645	5.34101	5.54454	1.23366	4.07544
GAS7:126/128N	4	1.98267	3.04836	2.20339	3.10061	2.36656	3.26981	3.33561	3.49287	1.2202	2.84431
GAS7:131N/129C	2	1.90843	2.11295	1.39168	1.48676	5.22691	2.50481	3.68157	2.78936	1.49062	6.01435
GAS7:131N/130N	2	1.04926	1.11668	1.05548	1.09479	1.06313	1.1482	1.30428	1.18262	1.40017	1.16838
GAS7:131N/127N	4	2.86468	4.56271	3.11826	4.29871	3.67448	5.02485	4.99927	5.20675	1.56127	3.84634
GAS7:131N/128N	4	1.98584	2.90441	2.26569	2.88985	2.30665	3.18636	3.12218	3.28008	1.54423	2.68442
GAS7:129C/130N	1	0.5498	0.528492	0.758419	0.73636	0.203395	0.458397	0.354274	0.423977	0.939321	0.194265
GAS7:129C/127N	2	1.50106	2.1594	2.24065	2.89134	0.702992	2.00608	1.35792	1.86665	1.04739	0.639528
GAS7:129C/128N	2	1.04056	1.37458	1.62802	1.94373	0.441302	1.2721	0.848058	1.17593	1.03597	0.446337
GAS7:130N/127N	2	2.7302	4.08597	2.95437	3.92653	3.4563	4.37629	3.83296	4.40271	1.11506	3.29203
GAS7:130N/128N	2	1.89262	2.60094	2.1466	2.63965	2.16968	2.7751	2.39379	2.77356	1.10289	2.29756
GAS7:127N/128N	1	0.693215	0.636554	0.726587	0.67226	0.627748	0.634121	0.624528	0.629966	0.989089	0.697916
EZR:126/130N	2	2.25128	2.19046	2.21009	2.21735	2.18447	2.21695	2.1625	2.20051	1.72711	2.19304
EZR:126/127C	10	5.51619	6.01714	5.5921	6.08882	5.34779	5.97481	6.2395	6.31269	4.35055	5.82919
EZR:126/129N	10	8.20034	10.0502	8.27898	9.77843	8.36492	9.61905	10.002	9.77484	5.76904	9.36871
EZR:126/128C	20	15.1765	22.3535	15.763	21.1849	15.9303	21.9626	23.6702	22.1721	4.64898	21.2775
EZR:126/129C	20	13.9346	17.9553	14.3478	17.1281	13.5857	17.8247	18.7509	18.4281	7.3326	17.1775
EZR:126/127N	40	23.3216	37.3955	23.4349	34.5365	22.2311	38.478	39.9812	38.4652	8.14685	33.301
EZR:126/130C	40	26.9195	46.1265	14.8897	34.2743	41.7875	47.2202	50.4182	42.6019	8.68035	139.292
EZR:130N/127C	5	2.45025	2.74697	2.53026	2.74599	2.44809	2.69506	2.88531	2.86875	2.51898	2.65803
EZR:130N/129N	5	3.64253	4.58817	3.74599	4.40996	3.82926	4.33886	4.6252	4.44209	3.34029	4.27201
EZR:130N/128C	10	6.7413	10.2049	7.13228	9.55414	7.29254	9.90667	10.9458	10.0759	2.69177	9.70229
EZR:130N/129C	10	6.18962	8.19701	6.49197	7.72458	6.21923	8.04019	8.67094	8.3745	4.24559	7.83271
EZR:130N/127N	20	10.3593	17.0719	10.6036	15.5756	10.1769	17.3563	18.4884	17.4801	4.71704	15.1849
EZR:130N/130C	20	11.9574	21.0579	6.73716	15.4573	19.1294	21.2996	23.3147	19.36	5.02594	63.5155
EZR:127C/129N	1	1.48659	1.67027	1.48048	1.60597	1.56418	1.60993	1.60301	1.54844	1.32605	1.60721
EZR:127C/128C	2	2.75127	3.71497	2.8188	3.47931	2.97887	3.67587	3.79361	3.51231	1.0686	3.65017
EZR:127C/129C	2	2.52612	2.98402	2.56573	2.81304	2.54044	2.98331	3.0052	2.91922	1.68544	2.94681
EZR:127C/127N	4	4.22784	6.21482	4.19072	5.67211	4.15706	6.44004	6.40776	6.09331	1.8726	5.71281
EZR:127C/130C	4	4.88008	7.66585	2.66264	5.62905	7.81399	7.90322	8.08048	6.7486	1.99523	23.8956
EZR:129N/128C	2	1.85072	2.22418	1.90398	2.16649	1.90442	2.28324	2.36655	2.26828	0.80585	2.27113
EZR:129N/129C	2	1.69927	1.78655	1.73305	1.75162	1.62413	1.85306	1.87472	1.88526	1.27103	1.83349
EZR:129N/127N	4	2.84398	3.72086	2.83065	3.5319	2.65766	4.00019	3.99732	3.93512	1.41217	3.5545
EZR:129N/130C	4	3.28273	4.5896	1.7985	3.50509	4.99557	4.90903	5.0408	4.35832	1.50464	14.8678
EZR:128C/129C	1	0.918165	0.80324	0.910223	0.808507	0.85282	0.811594	0.792173	0.83114	1.57725	0.807306
EZR:128C/127N	2	1.53669	1.67291	1.48671	1.63024	1.39552	1.75198	1.68909	1.73484	1.75239	1.56508
EZR:128C/130C	2	1.77376	2.0635	0.9446	1.61787	2.62314	2.15003	2.13002	1.92142	1.86715	6.54644
EZR:129C/127N	2	1.67365	2.0827	1.63334	2.01636	1.63636	2.15869	2.13223	2.08731	1.11104	1.93865
EZR:129C/130C	2	1.93185	2.56897	1.03777	2.00105	3.07584	2.64914	2.68884	2.31178	1.1838	8.109
EZR:127N/130C	1	1.15427	1.23348	0.635365	0.992408	1.87969	1.2272	1.26105	1.10754	1.06549	4.18282
